# Spatial distribution of blood-brain barrier membrane proteins is controlled by sorting motifs and physiological signals in vivo

**DOI:** 10.64898/2026.05.10.724157

**Authors:** Joseph Amick, Shamika Bhandarkar, Douglas R. Wilcox, Solenn Boloker, Yi Daniel Lu, Chenghua Gu

## Abstract

The blood-brain barrier (BBB), formed by brain endothelial cells (BECs), creates a safe and homeostatic environment for proper brain function. Together with pericytes and astrocytes, the BBB controls substance influx and efflux into and out of the brain. While BECs are extraordinarily thin, their luminal and abluminal plasma membranes face markedly different environments: the blood and brain parenchyma, respectively. How BBB membrane proteins are spatially distributed between these membranes and the factors regulating their localization are not clear. Here, we establish a method for measuring polarized protein sorting at the BBB *in vivo*. We characterize the distribution of transporters and receptors on the luminal and abluminal plasma membranes and identify protein-intrinsic motifs that control polarized sorting. Finally, we observe a change in membrane protein distribution that aligns with circadian rhythms, revealing an under-appreciated dimension of BBB dynamics. This method can be broadly used for evaluating membrane protein landscape changes during development and disease and for choosing optimal molecular targets for BBB-crossing therapeutics.
