## Supplemental Table 1 for "Spatial distribution of blood-brain barrier membrane proteins is controlled by sorting motifs and physiological signals in vivo"

### Sheet: Sheet1
Supplemental Table 1: Synthetic DNA fragment sequences for cloning into pAAV-CAG-SV40NLSf-GFP-3xmiR122-WPRE-HGHpA vector by Gibson assembly
Construct	Sequence (5'-3')
Alfa-Plasma Membrane	GAATTGCGGCCCAACGGTACCGCCACCATGGACAAGGACTGCGAAATGAAGAGGACCACTCTCGATTCTCCCCTTGGCAAACTCGAGCTGAGCGGCTGTGAACAAGGATTGCATCGGATAATCTTTCTGGGAAAGGGGACTTCCGCCGCTGATGCTGTTGAGGTCCCTGCACCCGCAGCCGTTCTTGGTGGGCCAGAGCCCCTCATGCAAGCTACTGCATGGTTGAACGCTTACTTCCACCAGCCTGAGGCAATTGAAGAGTTTCCCGTACCTGCCTTGCACCACCCCGTGTTCCAGCAGGAGTCCTTTACACGACAAGTTCTCTGGAAACTCTTGAAGGTAGTTAAGTTTGGTGAGGTGATTAGTTATTCTCACCTCGCAGCTCTGGCCGGAAACCCA…
ER-Alfa	GAATTGCGGCCCAACGGTACCGCCACCATGGATCCCGTAGTCGTCTTGGGACTTTGTCTGTCTTGTCTTCTGCTGCTGTCACTTTGGGGCTCAGGATCCGGTTCTAGTCGCCTTGAGGAGGAACTTAGACGAAGACTGACCGAGCCATCCAGACTCGAGGAGGAGTTGCGCCGCCGACTCACAGAGCCATCTCGGCTCGAGGAAGAACTTAGACGGCGACTCACCGAACCATCAAGACTGGAAGAAGAGCTCCGAAGGAGGCTGACTGAATGAGAATTCACCGGTCAAACACCATTGT
HA-OAT3	GAATTGCGGCCCAACGGTACCGCCACCATGTATCCGTATGATGTGCCGGATTATGCGGGTTCTGGTAGCGGCAGCACCTTTAGTGAAATTCTTGATCGCGTTGGTTCCATGGGACCATTCCAATACCTGCATGTCACACTTCTTGCACTCCCCATCCTTGGTATTGCCAACCACAATTTGCTCCAGATATTCACTGCCACCACACCCGATCACCATTGTCGCCCACCTCCAAACGCTTCCCTTGAACCATGGGTGCTTCCCTTGGGCCCCAACGGTAAGCCTGAAAAGTGCTTGCGATTCGTCCACCTGCCAAACGCATCCCTCCCTAACGACACCCAAGGGGCAACAGAACCTTGCCTTGACGGGTGGATCTATAACTCTACTCGAGATACTATCGTG…
HA-OAT3 Y437A/V440E	GAATTGCGGCCCAACGGTACCGCCACCATGTATCCGTATGATGTGCCGGATTATGCGGGTTCTGGTAGCGGCAGCACCTTTAGTGAAATTCTTGATCGCGTTGGTTCCATGGGACCATTCCAATACCTGCATGTCACACTTCTTGCACTCCCCATCCTTGGTATTGCCAACCACAATTTGCTCCAGATATTCACTGCCACCACACCCGATCACCATTGTCGCCCACCTCCAAACGCTTCCCTTGAACCATGGGTGCTTCCCTTGGGCCCCAACGGTAAGCCTGAAAAGTGCTTGCGATTCGTCCACCTGCCAAACGCATCCCTCCCTAACGACACCCAAGGGGCAACAGAACCTTGCCTTGACGGGTGGATCTATAACTCTACTCGAGATACTATCGTG…
HA-MHC I (H2K1)	GAATTGCGGCCCAACGGTACCGCCACCATGGCCCCATGTATGTTGCTTCTTTTGCTGGCAGCTGCTCTTGCTCCCACTCAAACAAGAGCCGGCCCACATTCACTTAGGTACTTTCACACTGCCGTTTCCAGGCCCGGATTGGGCAAGCCCCGCTTCATAAGCGTGGGGTACGTGGATGATACTCAATTCGTACGCTTTGACAGCGATGCCGAAAACCCTCGGTATGAACCTCGGGTGAGATGGATGGAGCAAGTCGAACCAGAGTATTGGGAGAGAAATACACAAATTGCCAAAGGGAATGAACAAATTTTTCGAGTTAATCTCAGGACCGCTTTGCGATATTATAACCAGTCAGCTGGTGGGTCACACACATTTCAGAGGATGTATGGATGTGAAGTG…
HA-MHC I Y342A	GAATTGCGGCCCAACGGTACCGCCACCATGGCACCCTGCATGCTGCTCCTGCTGTTGGCGGCCGCCCTGGCCCCGACTCAGACCCGCGCGGGCCCATATCCGTATGATGTGCCGGATTATGCGCATTCGCTGAGGTATTTCCACACCGCCGTGTCCCGGCCCGGCCTCGGGAAGCCCCGGTTCATCTCTGTCGGCTACGTGGACGACACGCAGTTCGTGCGCTTCGACAGCGACGCGGAGAATCCGAGGTATGAGCCGCGGGTGCGGTGGATGGAGCAGGTGGAGCCCGAGTATTGGGAGCGGAACACGCAGATCGCCAAGGGCAATGAGCAGATTTTCCGAGTGAACCTGAGGACCGCGCTGCGCTACTACAACCAGAGCGCGGGCGGCTCTCACACG…
