## Supplemental Table 2 for "Spatial distribution of blood-brain barrier membrane proteins is controlled by sorting motifs and physiological signals in vivo"

### Sheet: Sheet1
Supplemental Table 2: Summary of antibodies used
Antibodies	Source	Catalog/Clone #	Dilution
HA	Cell Signaling Technology	3724S/C29F4	1:100
PODXL (Mouse)	R&D systems	MAB1556	1:500
GLUT1	Sigma-Aldrich	07-1401	1:200
GLUT1 Alexa Fluor 488 conjugate	Sigma-Aldrich	07-1401-AF488	1:200
Transferrin Receptor	Novus Biologicals	NB100-64979/8D3	1:100
Cav1	Cell Signaling Technology	3267S	1:200
CD31	R&D systems	AF3628	1:100
Mfsd2a	Gu laboratory	n/a	1:100
Basigin	R&D systems	AF772	1:100
ICAM2	BD Pharmingen	553326/3C4(mIC2/4)	1:100
P-gp Alexa Fluor 594 conjugate	Santa Cruz Biotechnology	sc-55510 AF594	1:100
MHC I	BMA Biomedicals	T-2105/ER-HR52	1:100
Integrin alpha 6	BioLegend	313602	1:100
Integrin beta 1	Millipore Sigma	MAB1997	1:100
Active integrin beta 1	BD Pharmingen	553715	1:100
Alfa-tag	NanoTag Biotechnologies	N1583	1:200
CD13	R&D systems	AF2335	1:100
PODXL (Human)	R&D systems	AF1658	1:50
Aquaporin-4	Chemicon	AB3594	1:100
Goat anti-rat IgG STAR RED	Abberior GmBH	STRED-1007	1:200
Goat anti-rabbit IgG STAR ORANGE	Abberior GmBH	STORANGE-1002	1:200
Goat anti-rabbit IgG STAR RED	Abberior GmBH	STRED-1002	1:200
Donkey anti-goat IgG STAR RED	Abberior GmBH	STRED-1055	1:200
Donkey anti-rat IgG AF594	Jackson ImmunoResearch	112-585-003	1:200
Donkey anti-rabbit IgG AF594	Invitrogen	A-21207	1:200
