## Supplemental Table 4 for "Spatial distribution of blood-brain barrier membrane proteins is controlled by sorting motifs and physiological signals in vivo"

### Sheet: Abluminal Enrichments
Protein	Mean Abluminal Enrichment	Upper limit (95% CI)	Lower limit (95% CI)
HA-OAT3	2.76927	3.24	2.299
PODXL	0.03191	0.03803	0.02578
Alfa-PM	0.8562	0.9193	0.7931
P-gp	0.0173	0.02209	0.01251
ICAM2	0.1146	0.1443	0.0849
Basigin	0.2053	0.2427	0.1678
CD31	0.3856	0.4796	0.2917
Mfsd2a	0.3729	0.4367	0.3091
GLUT1	0.7621	0.8725	0.6518
TfR	1.052	1.203	0.9016
Cav1	1.819	2.175	1.462
MHC-I	3.07	3.61	2.529
Integrin α6	3.967	5.085	2.849
Integrin β1	4.966	3.784	6.148
Active Integrin β1	16.76	13.08	20.45
HA-OAT3 Y437A/V440E	1.24	1.366	1.114
HA-MHC I	2.274	2.619	1.928
HA-MHC I Y342A	0.8763	1.006	0.7467
Human Cav1	1.311	1.415	1.206
Human GLUT1	0.7822	0.8731	0.6913
Human PODXL	0.121	0.1438	0.09826
CD31 day	1.015	1.106	0.925
CD31 night	0.3622	0.4054	0.319
GLUT1 day	1.317	1.448	1.186
GLUT1 night	1.05	1.126	0.9733
ICAM2 day	0.1722	0.2088	0.1357
ICAM2 night	0.1516	0.1807	0.1225
PODXL day	0.03786	0.04672	0.02899
PODXL night	0.02916	0.03466	0.02366
Cav1 day	1.805	2.014	1.596
Cav1 night	1.81	2.005	1.616

### Sheet: Abluminal Percentages
Protein	Mean Abluminal %	Upper limit (95% CI)	Lower limit (95% CI)
HA-OAT3	76.89	79.43	74.34
PODXL	3.888	4.588	3.187
Alfa-PM	55.55	57.73	53.37
P-gp	1.806	2.353	1.258
ICAM2	13.53	16.41	10.64
Basigin	20.9	23.97	17.83
CD31	31.1	35.47	26.73
Mfsd2a	33.24	37.06	29.43
GLUT1	53.87	57.18	50.56
TfR	55.58	59.08	52.08
Cav1	69.4	72.79	66.01
MHC-I	79.39	81.77	77.01
Integrin α6	81.77	84.93	78.6
Integrin β1	79.67	83.1	76.23
Active Integrin β1	93.7	94.8	92.6
HA-OAT3 Y437A/V440E	58.44	61.26	55.62
HA-MHC I	76	78.44	73.56
HA-MHC I Y342A	55.09	58.5	51.67
Human Cav1	68.85	73.21	64.48
Human GLUT1	53.18	57.47	48.89
Human PODXL	13.39	15.66	11.11
CD31 day	60.53	62.75	58.31
CD31 night	38.1	40.53	35.67
GLUT1 day	65.33	67.42	63.25
GLUT1 night	60.08	62.18	57.99
ICAM2 day	18.58	21.68	15.49
ICAM2 night	17	19.79	14.21
PODXL day	4.95	6.01	3.89
PODXL night	3.917	4.655	3.178
Cav1 day	70.6	73.24	67.96
Cav1 night	70.25	72.73	67.77

### Sheet: Linear Mixed Effects Models
WT vs mutant MHC I Abluminal Enrichment
Model fit statistics
AIC	BIC	Log Likelihood	Deviance
272.39	282.68	-132.19	264.39
Fixed effects coefficients (95% CIs)
Name	Estimate	SE	tStat	DF	pValue	Lower	Upper
Intercept	2.2739	0.13111	17.344	95	3.4019e-31	2.0136	2.5341
WT or Mutant MHCI	-1.3976	0.19249	-7.2606	95	1.0519e-10	-1.7797	-1.0154
WT vs mutant OAT3 Abluminal Enrichment
Model fit statistics
AIC	BIC	Log Likelihood	Deviance
269.23	279.09	-130.61	261.23
Fixed effects coefficients (95% CIs)
Name	Estimate	SE	tStat	DF	pValue	Lower	Upper
Intercept	2.7024	0.26981	10.016	85	4.7737e-16	2.1659	3.2388
WT or Mutant OAT3	-1.4741	0.38453	-3.8335	85	0.00024152	-2.2387	-0.70956
WT vs mutant MHC I Abluminal Percentages
Model fit statistics
AIC	BIC	Log Likelihood	Deviance
728.95	739.25	-360.47	720.95
Fixed effects coefficients (95% CIs)
Name	Estimate	SE	tStat	DF	pValue	Lower	Upper
Intercept	76	1.3794	55.096	95	6.5821e-74	73.262	78.738
WT or Mutant MHC I	-20.911	2.0252	-10.325	95	3.34e-17	-24.932	-16.891
WT vs mutant OAT3 abluminal percentages
Model fit statistics
AIC	BIC	Log Likelihood	Deviance
630.73	640.59	-311.37	622.73
Fixed effects coefficients (95% CIs)
Name	Estimate	SE	tStat	DF	pValue	Lower	Upper
Intercept	76.886	1.3072	58.818	85	1.2158e-70	74.287	79.485
WT or Mutant OAT3	-18.445	1.8594	-9.9198	85	7.4553e-16	22.141	-14.748
